# Differential excretory/secretory proteome of the adult female and male stages of the human blood fluke, *Schistosoma mansoni*

**DOI:** 10.1101/2022.05.22.492965

**Authors:** Eric T. Kenney, Victoria H. Mann, Wannaporn Ittiprasert, Bruce A. Rosa, Makedonka Mitreva, Bethany K. Bracken, Alex Loukas, Paul J. Brindley, Javier Sotillo

## Abstract

Intricate molecular communication between the schistosome (flatworms) and its mammalian host, as well as between paired male and female schistosomes has shaped the secreted proteome of these flatworms. Whereas the schistosome egg is responsible for the disease manifestations of chronic schistosomiasis, the long lived, adult female and male stages also release mediators that facilitate their long-lived intra-vascular existence in a hostile niche where they are bathed in immune cells and effector molecules. However, despite their importance, no studies have focused on analysing the excretory/secretory products (ESPs) from adult schistosomes.

Herein, ESPs from cultured *Schistosoma mansoni* male or female adult worms were identified, quantified, compared and contrasted using a label-free proteomic approach. Approximately 1,000 proteins were identified, from which almost 800 could be finally quantified. Considering the proteins uniquely identified and proteins with a significantly regulated expression pattern in male or female flukes, a total of 370 and 140 proteins were more abundantly secreted by males and females, respectively. Using functional analysis networks showing the gene ontology terms and KEGG pathways with the highest significance, we observed that male schistosomes secrete proteins related to carbohydrate metabolism, cytoskeletal organisation more abundantly than females, while female worms secreted more hydrolases and proteins involved in cellular homeostasis than males.

This analysis doubles the number of previously reported ESPs from *S. mansoni*, contributing to a better understanding of the host-parasite dynamic interactions. Furthermore, these findings expand potential vaccine and diagnostic candidates for this neglected tropical disease pathogen, which will enable deeper understanding of the molecular communication critical to parasitism.
