## Supplementary Table 3 for "Differential excretory/secretory proteome of the adult female and male stages of the human blood fluke, *Schistosoma mansoni*"

### Sheet: ClueGO Results
			Supplementary Table 3. Functional analysis of differentially abundant male secreted proteins using ClueGO.
ID	Term	Ontology Source	Term PValue	Term PValue Corrected with Bonferroni step down	Group PValue	Group PValue Corrected with Bonferroni step down	GOLevels	GOGroups	% Associated Genes	Nr. Genes	Associated Genes Found
GO:0006006	glucose metabolic process	GO_BiologicalProcess-EBI-UniProt-GOA_25.06.2019_00h00	0.000130852	0.0234226	0.000130852	0.000392557	[5, 6]	Group0	57.1429	4	[Smp_005880, Smp_022400, Smp_052810, Smp_056970.1]
GO:0045454	cell redox homeostasis	GO_BiologicalProcess-EBI-UniProt-GOA_25.06.2019_00h00	0.000149642	0.0266363	0.000149642	0.000299285	[3, 4, 5]	Group1	25.9259	7	[Smp_004470.1, Smp_008070, Smp_033330, Smp_056760, Smp_056890.1, Smp_059480, Smp_170030]
KEGG:00030	Pentose phosphate pathway	KEGG_25.06.2019	9.71585e-05	0.0175857	9.71585e-05	0.000388634	[-1]	Group2	33.3333	6	[Smp_022400, Smp_042160.1, Smp_052810, Smp_059790.1, Smp_071840, Smp_104580]
KEGG:00500	Starch and sucrose metabolism	KEGG_25.06.2019	7.62962e-06	0.00148778	7.62962e-06	3.81481e-05	[-1]	Group3	38.8889	7	[Smp_007640, Smp_008490, Smp_022400, Smp_043030, Smp_094880, Smp_133600, Smp_143840]
KEGG:00010	Glycolysis / Gluconeogenesis	KEGG_25.06.2019	2.50153e-09	5.30325e-07	8.34168e-10	5.00501e-09	[-1]	Group4	40	12	[Smp_005880, Smp_022400, Smp_033040, Smp_038950, Smp_038960, Smp_042160.1, Smp_043030, Smp_044440, Smp_050390, Smp_056970.1, Smp_065610.1, Smp_096760]
KEGG:00270	Cysteine and methionine metabolism	KEGG_25.06.2019	0.000187837	0.0332471	8.34168e-10	5.00501e-09	[-1]	Group4	30	6	[Smp_028190, Smp_033040, Smp_035270.1, Smp_038950, Smp_038960, Smp_171620]
KEGG:00620	Pyruvate metabolism	KEGG_25.06.2019	4.8309e-05	0.00893716	8.34168e-10	5.00501e-09	[-1]	Group4	30.4348	7	[Smp_005880, Smp_033040, Smp_035270.1, Smp_038950, Smp_038960, Smp_050390, Smp_065610.1]
GO:0016491	oxidoreductase activity	GO_BiologicalProcess-EBI-UniProt-GOA_25.06.2019_00h00	5.67596e-07	0.000114087	8.34168e-10	5.00501e-09	[3]	Group4	12.9808	27	[Smp_004470.1, Smp_008070, Smp_012930, Smp_030500.1, Smp_033040, Smp_033330, Smp_033400, Smp_035270.1, Smp_038950, Smp_038960, Smp_044440, Smp_050390, Smp_052810, Smp_056370, Smp_056890.1, Smp_056970.1, Smp_059480, Smp_061230, Smp_069770, Smp_071840, Smp_086210, Smp_123440.1, Smp_123660, Smp_159900.1, Smp_170030, Smp_176200.1, Smp_194770]
GO:0016614	oxidoreductase activity, acting on CH-OH group of donors	GO_BiologicalProcess-EBI-UniProt-GOA_25.06.2019_00h00	1.79162e-05	0.00336824	8.34168e-10	5.00501e-09	[4]	Group4	25.7143	9	[Smp_012930, Smp_030500.1, Smp_033040, Smp_035270.1, Smp_038950, Smp_038960, Smp_044440, Smp_052810, Smp_071840]
GO:0016616	oxidoreductase activity, acting on the CH-OH group of donors, NAD or NADP as acceptor	GO_BiologicalProcess-EBI-UniProt-GOA_25.06.2019_00h00	8.02543e-06	0.00155693	8.34168e-10	5.00501e-09	[5]	Group4	28.125	9	[Smp_012930, Smp_030500.1, Smp_033040, Smp_035270.1, Smp_038950, Smp_038960, Smp_044440, Smp_052810, Smp_071840]
GO:0008092	cytoskeletal protein binding	GO_MolecularFunction-EBI-UniProt-GOA_25.06.2019_00h00	0.000282772	0.0492023	0.00015545	0.00015545	[3]	Group5	12.1212	16	[Smp_000100, Smp_003710, Smp_008660.1, Smp_025860, Smp_037230, Smp_046060.1, Smp_066760.1, Smp_078690, Smp_085540.1, Smp_118830, Smp_120700.1, Smp_135080.1, Smp_142630, Smp_143470.1, Smp_166030, Smp_195080]
GO:0022411	cellular component disassembly	GO_BiologicalProcess-EBI-UniProt-GOA_25.06.2019_00h00	1.16151e-05	0.00221849	0.00015545	0.00015545	[3]	Group5	36.8421	7	[Smp_003710, Smp_008660.1, Smp_057320, Smp_118830, Smp_120700.1, Smp_143470.1, Smp_195080]
GO:0097435	supramolecular fiber organization	GO_BiologicalProcess-EBI-UniProt-GOA_25.06.2019_00h00	6.62237e-05	0.0121852	0.00015545	0.00015545	[3]	Group5	25	8	[Smp_003710, Smp_008660.1, Smp_025860, Smp_037230, Smp_118830, Smp_120700.1, Smp_143470.1, Smp_195080]
GO:0003779	actin binding	GO_MolecularFunction-EBI-UniProt-GOA_25.06.2019_00h00	4.27345e-06	0.000846142	0.00015545	0.00015545	[4]	Group5	20.3125	13	[Smp_000100, Smp_008660.1, Smp_025860, Smp_037230, Smp_046060.1, Smp_066760.1, Smp_078690, Smp_085540.1, Smp_118830, Smp_120700.1, Smp_142630, Smp_143470.1, Smp_195080]
GO:0007010	cytoskeleton organization	GO_BiologicalProcess-EBI-UniProt-GOA_25.06.2019_00h00	8.95627e-06	0.00172856	0.00015545	0.00015545	[4]	Group5	16	16	[Smp_000100, Smp_003710, Smp_008660.1, Smp_025860, Smp_037230, Smp_078040, Smp_078690, Smp_090120.1, Smp_118830, Smp_120700.1, Smp_135080.1, Smp_142630, Smp_143470.1, Smp_166030, Smp_192110, Smp_195080]
GO:0030036	actin cytoskeleton organization	GO_BiologicalProcess-EBI-UniProt-GOA_25.06.2019_00h00	1.98725e-05	0.00369629	0.00015545	0.00015545	[3, 5]	Group5	22.7273	10	[Smp_000100, Smp_003710, Smp_008660.1, Smp_025860, Smp_037230, Smp_078690, Smp_118830, Smp_120700.1, Smp_143470.1, Smp_195080]
GO:0032984	protein-containing complex disassembly	GO_BiologicalProcess-EBI-UniProt-GOA_25.06.2019_00h00	7.62962e-06	0.00148778	0.00015545	0.00015545	[4]	Group5	38.8889	7	[Smp_003710, Smp_008660.1, Smp_057320, Smp_118830, Smp_120700.1, Smp_143470.1, Smp_195080]
GO:0043244	regulation of protein complex disassembly	GO_BiologicalProcess-EBI-UniProt-GOA_25.06.2019_00h00	0.000252373	0.0444176	0.00015545	0.00015545	[4, 5]	Group5	50	4	[Smp_003710, Smp_008660.1, Smp_118830, Smp_143470.1]
GO:0005200	structural constituent of cytoskeleton	GO_BiologicalProcess-EBI-UniProt-GOA_25.06.2019_00h00	0.000266142	0.0465749	0.00015545	0.00015545	[5]	Group5	35.7143	5	[Smp_078040, Smp_090120.1, Smp_142630, Smp_143470.1, Smp_192110]
GO:0007015	actin filament organization	GO_BiologicalProcess-EBI-UniProt-GOA_25.06.2019_00h00	1.70414e-05	0.00322082	0.00015545	0.00015545	[4, 6]	Group5	29.6296	8	[Smp_003710, Smp_008660.1, Smp_025860, Smp_037230, Smp_118830, Smp_120700.1, Smp_143470.1, Smp_195080]
GO:0031333	negative regulation of protein complex assembly	GO_BiologicalProcess-EBI-UniProt-GOA_25.06.2019_00h00	0.000252373	0.0444176	0.00015545	0.00015545	[4, 5, 6]	Group5	50	4	[Smp_003710, Smp_008660.1, Smp_118830, Smp_143470.1]
GO:0043242	negative regulation of protein complex disassembly	GO_BiologicalProcess-EBI-UniProt-GOA_25.06.2019_00h00	0.000130852	0.0234226	0.00015545	0.00015545	[4, 5, 6]	Group5	57.1429	4	[Smp_003710, Smp_008660.1, Smp_118830, Smp_143470.1]
GO:0043624	cellular protein complex disassembly	GO_BiologicalProcess-EBI-UniProt-GOA_25.06.2019_00h00	2.96692e-06	0.000590417	0.00015545	0.00015545	[5]	Group5	43.75	7	[Smp_003710, Smp_008660.1, Smp_057320, Smp_118830, Smp_120700.1, Smp_143470.1, Smp_195080]
GO:1902904	negative regulation of supramolecular fiber organization	GO_BiologicalProcess-EBI-UniProt-GOA_25.06.2019_00h00	0.000252373	0.0444176	0.00015545	0.00015545	[4, 5, 6]	Group5	50	4	[Smp_003710, Smp_008660.1, Smp_118830, Smp_143470.1]
GO:0008154	actin polymerization or depolymerization	GO_BiologicalProcess-EBI-UniProt-GOA_25.06.2019_00h00	0.000187837	0.0332471	0.00015545	0.00015545	[5, 7]	Group5	30	6	[Smp_003710, Smp_008660.1, Smp_118830, Smp_120700.1, Smp_143470.1, Smp_195080]
GO:0051261	protein depolymerization	GO_BiologicalProcess-EBI-UniProt-GOA_25.06.2019_00h00	1.49687e-06	0.000299373	0.00015545	0.00015545	[6]	Group5	60	6	[Smp_003710, Smp_008660.1, Smp_118830, Smp_120700.1, Smp_143470.1, Smp_195080]
GO:1901879	regulation of protein depolymerization	GO_BiologicalProcess-EBI-UniProt-GOA_25.06.2019_00h00	0.000130852	0.0234226	0.00015545	0.00015545	[5, 6, 7]	Group5	57.1429	4	[Smp_003710, Smp_008660.1, Smp_118830, Smp_143470.1]
GO:0032272	negative regulation of protein polymerization	GO_BiologicalProcess-EBI-UniProt-GOA_25.06.2019_00h00	0.000252373	0.0444176	0.00015545	0.00015545	[5, 6, 7, 8]	Group5	50	4	[Smp_003710, Smp_008660.1, Smp_118830, Smp_143470.1]
GO:1901880	negative regulation of protein depolymerization	GO_BiologicalProcess-EBI-UniProt-GOA_25.06.2019_00h00	0.000130852	0.0234226	0.00015545	0.00015545	[5, 6, 7, 8]	Group5	57.1429	4	[Smp_003710, Smp_008660.1, Smp_118830, Smp_143470.1]
GO:0030042	actin filament depolymerization	GO_BiologicalProcess-EBI-UniProt-GOA_25.06.2019_00h00	1.49687e-06	0.000299373	0.00015545	0.00015545	[6, 7, 8]	Group5	60	6	[Smp_003710, Smp_008660.1, Smp_118830, Smp_120700.1, Smp_143470.1, Smp_195080]
GO:0030834	regulation of actin filament depolymerization	GO_BiologicalProcess-EBI-UniProt-GOA_25.06.2019_00h00	0.000130852	0.0234226	0.00015545	0.00015545	[6, 7, 8, 9, 10]	Group5	57.1429	4	[Smp_003710, Smp_008660.1, Smp_118830, Smp_143470.1]
GO:0030835	negative regulation of actin filament depolymerization	GO_BiologicalProcess-EBI-UniProt-GOA_25.06.2019_00h00	0.000130852	0.0234226	0.00015545	0.00015545	[5, 6, 7, 8, 9, 10, 11]	Group5	57.1429	4	[Smp_003710, Smp_008660.1, Smp_118830, Smp_143470.1]
GO:0030837	negative regulation of actin filament polymerization	GO_BiologicalProcess-EBI-UniProt-GOA_25.06.2019_00h00	0.000252373	0.0444176	0.00015545	0.00015545	[5, 6, 7, 8, 9, 10, 11]	Group5	50	4	[Smp_003710, Smp_008660.1, Smp_118830, Smp_143470.1]
GO:0051693	actin filament capping	GO_BiologicalProcess-EBI-UniProt-GOA_25.06.2019_00h00	0.000130852	0.0234226	0.00015545	0.00015545	[6, 7, 8, 9, 10, 11, 12]	Group5	57.1429	4	[Smp_003710, Smp_008660.1, Smp_118830, Smp_143470.1]
KEGG:00010	Glycolysis / Gluconeogenesis	KEGG_25.06.2019	2.50153e-09	5.30325e-07	2.67961e-10	1.87572e-09	[-1]	Group6	40	12	[Smp_005880, Smp_022400, Smp_033040, Smp_038950, Smp_038960, Smp_042160.1, Smp_043030, Smp_044440, Smp_050390, Smp_056970.1, Smp_065610.1, Smp_096760]
KEGG:00620	Pyruvate metabolism	KEGG_25.06.2019	4.8309e-05	0.00893716	2.67961e-10	1.87572e-09	[-1]	Group6	30.4348	7	[Smp_005880, Smp_033040, Smp_035270.1, Smp_038950, Smp_038960, Smp_050390, Smp_065610.1]
GO:0005975	carbohydrate metabolic process	GO_BiologicalProcess-EBI-UniProt-GOA_25.06.2019_00h00	3.37e-09	7.11071e-07	2.67961e-10	1.87572e-09	[3]	Group6	20.5882	21	[Smp_005880, Smp_007640, Smp_022400, Smp_030500.1, Smp_033040, Smp_035270.1, Smp_038950, Smp_038960, Smp_042160.1, Smp_043030, Smp_052810, Smp_056970.1, Smp_065610.1, Smp_071840, Smp_089590, Smp_091850, Smp_094880, Smp_095000.1, Smp_096760, Smp_104580, Smp_143840]
GO:0006082	organic acid metabolic process	GO_BiologicalProcess-EBI-UniProt-GOA_25.06.2019_00h00	2.45101e-07	4.97554e-05	2.67961e-10	1.87572e-09	[3]	Group6	15.7143	22	[Smp_022400, Smp_028190, Smp_033040, Smp_035270.1, Smp_038950, Smp_038960, Smp_040770, Smp_040800, Smp_042160.1, Smp_043030, Smp_053610, Smp_056970.1, Smp_065610.1, Smp_071840, Smp_079840, Smp_082860, Smp_091460, Smp_096760, Smp_123990, Smp_133280, Smp_138930.1, Smp_171620]
GO:0006091	generation of precursor metabolites and energy	GO_BiologicalProcess-EBI-UniProt-GOA_25.06.2019_00h00	2.93117e-08	6.09683e-06	2.67961e-10	1.87572e-09	[3]	Group6	21.1765	18	[Smp_007640, Smp_022400, Smp_033330, Smp_033400, Smp_035270.1, Smp_042160.1, Smp_043030, Smp_044440, Smp_052810, Smp_056890.1, Smp_056970.1, Smp_061230, Smp_065610.1, Smp_071840, Smp_094880, Smp_096760, Smp_104580, Smp_170030]
GO:1901135	carbohydrate derivative metabolic process	GO_BiologicalProcess-EBI-UniProt-GOA_25.06.2019_00h00	8.63874e-08	1.77958e-05	2.67961e-10	1.87572e-09	[3]	Group6	14.6067	26	[Smp_001360, Smp_002880.1, Smp_012930, Smp_016880, Smp_022400, Smp_028190, Smp_030500.1, Smp_042160.1, Smp_043030, Smp_050540, Smp_052810, Smp_054360, Smp_054410, Smp_056970.1, Smp_065610.1, Smp_071840, Smp_082120, Smp_089590, Smp_091850, Smp_092750, Smp_096760, Smp_104580, Smp_131400, Smp_133600, Smp_137940, Smp_171620]
GO:0016052	carbohydrate catabolic process	GO_BiologicalProcess-EBI-UniProt-GOA_25.06.2019_00h00	7.62962e-06	0.00148778	2.67961e-10	1.87572e-09	[4]	Group6	38.8889	7	[Smp_007640, Smp_022400, Smp_042160.1, Smp_043030, Smp_056970.1, Smp_065610.1, Smp_096760]
GO:0043436	oxoacid metabolic process	GO_BiologicalProcess-EBI-UniProt-GOA_25.06.2019_00h00	2.15238e-07	4.39086e-05	2.67961e-10	1.87572e-09	[4]	Group6	15.8273	22	[Smp_022400, Smp_028190, Smp_033040, Smp_035270.1, Smp_038950, Smp_038960, Smp_040770, Smp_040800, Smp_042160.1, Smp_043030, Smp_053610, Smp_056970.1, Smp_065610.1, Smp_071840, Smp_079840, Smp_082860, Smp_091460, Smp_096760, Smp_123990, Smp_133280, Smp_138930.1, Smp_171620]
GO:0055086	nucleobase-containing small molecule metabolic process	GO_BiologicalProcess-EBI-UniProt-GOA_25.06.2019_00h00	3.29772e-07	6.66139e-05	2.67961e-10	1.87572e-09	[3, 4, 5]	Group6	16.0305	21	[Smp_001360, Smp_002880.1, Smp_012930, Smp_016880, Smp_017230, Smp_022400, Smp_028190, Smp_042160.1, Smp_043030, Smp_050540, Smp_054360, Smp_054410, Smp_056970.1, Smp_065610.1, Smp_082120, Smp_089590, Smp_092750, Smp_096760, Smp_133600, Smp_137940, Smp_171620]
GO:0072521	purine-containing compound metabolic process	GO_BiologicalProcess-EBI-UniProt-GOA_25.06.2019_00h00	2.29582e-08	4.79826e-06	2.67961e-10	1.87572e-09	[4]	Group6	24.2424	16	[Smp_002880.1, Smp_012930, Smp_016880, Smp_022400, Smp_028190, Smp_042160.1, Smp_043030, Smp_054360, Smp_054410, Smp_056970.1, Smp_065610.1, Smp_082120, Smp_092750, Smp_096760, Smp_137940, Smp_171620]
GO:1901657	glycosyl compound metabolic process	GO_BiologicalProcess-EBI-UniProt-GOA_25.06.2019_00h00	4.43516e-06	0.000873726	2.67961e-10	1.87572e-09	[4]	Group6	30	9	[Smp_012930, Smp_016880, Smp_028190, Smp_050540, Smp_054360, Smp_054410, Smp_092750, Smp_137940, Smp_171620]
GO:0019693	ribose phosphate metabolic process	GO_BiologicalProcess-EBI-UniProt-GOA_25.06.2019_00h00	5.1283e-06	0.00100515	2.67961e-10	1.87572e-09	[4, 5]	Group6	20	13	[Smp_002880.1, Smp_012930, Smp_016880, Smp_022400, Smp_042160.1, Smp_043030, Smp_050540, Smp_056970.1, Smp_065610.1, Smp_082120, Smp_092750, Smp_096760, Smp_137940]
GO:0006753	nucleoside phosphate metabolic process	GO_BiologicalProcess-EBI-UniProt-GOA_25.06.2019_00h00	0.000105038	0.0189069	2.67961e-10	1.87572e-09	[4, 5, 6]	Group6	13.7615	15	[Smp_001360, Smp_002880.1, Smp_012930, Smp_016880, Smp_017230, Smp_022400, Smp_042160.1, Smp_043030, Smp_050540, Smp_056970.1, Smp_065610.1, Smp_082120, Smp_092750, Smp_096760, Smp_137940]
GO:0009116	nucleoside metabolic process	GO_BiologicalProcess-EBI-UniProt-GOA_25.06.2019_00h00	4.43516e-06	0.000873726	2.67961e-10	1.87572e-09	[4, 5, 6]	Group6	30	9	[Smp_012930, Smp_016880, Smp_028190, Smp_050540, Smp_054360, Smp_054410, Smp_092750, Smp_137940, Smp_171620]
GO:0019752	carboxylic acid metabolic process	GO_BiologicalProcess-EBI-UniProt-GOA_25.06.2019_00h00	1.8876e-07	3.86959e-05	2.67961e-10	1.87572e-09	[5]	Group6	15.942	22	[Smp_022400, Smp_028190, Smp_033040, Smp_035270.1, Smp_038950, Smp_038960, Smp_040770, Smp_040800, Smp_042160.1, Smp_043030, Smp_053610, Smp_056970.1, Smp_065610.1, Smp_071840, Smp_079840, Smp_082860, Smp_091460, Smp_096760, Smp_123990, Smp_133280, Smp_138930.1, Smp_171620]
GO:0009117	nucleotide metabolic process	GO_BiologicalProcess-EBI-UniProt-GOA_25.06.2019_00h00	9.43617e-05	0.0171738	2.67961e-10	1.87572e-09	[5, 6, 7]	Group6	13.8889	15	[Smp_001360, Smp_002880.1, Smp_012930, Smp_016880, Smp_017230, Smp_022400, Smp_042160.1, Smp_043030, Smp_050540, Smp_056970.1, Smp_065610.1, Smp_082120, Smp_092750, Smp_096760, Smp_137940]
GO:0009119	ribonucleoside metabolic process	GO_BiologicalProcess-EBI-UniProt-GOA_25.06.2019_00h00	1.83376e-05	0.00342914	2.67961e-10	1.87572e-09	[5, 6, 7]	Group6	42.8571	6	[Smp_012930, Smp_016880, Smp_028190, Smp_092750, Smp_137940, Smp_171620]
GO:0009132	nucleoside diphosphate metabolic process	GO_BiologicalProcess-EBI-UniProt-GOA_25.06.2019_00h00	1.259e-08	2.6439e-06	2.67961e-10	1.87572e-09	[5, 6, 7]	Group6	45.4545	10	[Smp_001360, Smp_016880, Smp_022400, Smp_042160.1, Smp_043030, Smp_056970.1, Smp_065610.1, Smp_092750, Smp_096760, Smp_137940]
GO:0042278	purine nucleoside metabolic process	GO_BiologicalProcess-EBI-UniProt-GOA_25.06.2019_00h00	1.08913e-05	0.00209114	2.67961e-10	1.87572e-09	[5, 6, 7]	Group6	46.1538	6	[Smp_012930, Smp_016880, Smp_028190, Smp_092750, Smp_137940, Smp_171620]
GO:0046939	nucleotide phosphorylation	GO_BiologicalProcess-EBI-UniProt-GOA_25.06.2019_00h00	7.62962e-06	0.00148778	2.67961e-10	1.87572e-09	[6]	Group6	38.8889	7	[Smp_022400, Smp_042160.1, Smp_043030, Smp_056970.1, Smp_065610.1, Smp_092750, Smp_096760]
GO:0006163	purine nucleotide metabolic process	GO_BiologicalProcess-EBI-UniProt-GOA_25.06.2019_00h00	1.69721e-05	0.0032247	2.67961e-10	1.87572e-09	[5, 6, 7, 8]	Group6	19.3548	12	[Smp_002880.1, Smp_012930, Smp_016880, Smp_022400, Smp_042160.1, Smp_043030, Smp_056970.1, Smp_065610.1, Smp_082120, Smp_092750, Smp_096760, Smp_137940]
GO:0009259	ribonucleotide metabolic process	GO_BiologicalProcess-EBI-UniProt-GOA_25.06.2019_00h00	5.1283e-06	0.00100515	2.67961e-10	1.87572e-09	[5, 6, 7, 8]	Group6	20	13	[Smp_002880.1, Smp_012930, Smp_016880, Smp_022400, Smp_042160.1, Smp_043030, Smp_050540, Smp_056970.1, Smp_065610.1, Smp_082120, Smp_092750, Smp_096760, Smp_137940]
GO:0006090	pyruvate metabolic process	GO_BiologicalProcess-EBI-UniProt-GOA_25.06.2019_00h00	6.73156e-05	0.0123187	2.67961e-10	1.87572e-09	[7]	Group6	35.2941	6	[Smp_022400, Smp_042160.1, Smp_043030, Smp_056970.1, Smp_065610.1, Smp_096760]
GO:0006165	nucleoside diphosphate phosphorylation	GO_BiologicalProcess-EBI-UniProt-GOA_25.06.2019_00h00	7.62962e-06	0.00148778	2.67961e-10	1.87572e-09	[6, 7, 8]	Group6	38.8889	7	[Smp_022400, Smp_042160.1, Smp_043030, Smp_056970.1, Smp_065610.1, Smp_092750, Smp_096760]
GO:0009135	purine nucleoside diphosphate metabolic process	GO_BiologicalProcess-EBI-UniProt-GOA_25.06.2019_00h00	7.96148e-08	1.64803e-05	2.67961e-10	1.87572e-09	[6, 7, 8]	Group6	53.3333	8	[Smp_016880, Smp_022400, Smp_042160.1, Smp_043030, Smp_056970.1, Smp_065610.1, Smp_096760, Smp_137940]
GO:0009185	ribonucleoside diphosphate metabolic process	GO_BiologicalProcess-EBI-UniProt-GOA_25.06.2019_00h00	7.96148e-08	1.64803e-05	2.67961e-10	1.87572e-09	[6, 7, 8]	Group6	53.3333	8	[Smp_016880, Smp_022400, Smp_042160.1, Smp_043030, Smp_056970.1, Smp_065610.1, Smp_096760, Smp_137940]
GO:0046128	purine ribonucleoside metabolic process	GO_BiologicalProcess-EBI-UniProt-GOA_25.06.2019_00h00	1.08913e-05	0.00209114	2.67961e-10	1.87572e-09	[6, 7, 8]	Group6	46.1538	6	[Smp_012930, Smp_016880, Smp_028190, Smp_092750, Smp_137940, Smp_171620]
GO:0006757	ATP generation from ADP	GO_BiologicalProcess-EBI-UniProt-GOA_25.06.2019_00h00	1.08913e-05	0.00209114	2.67961e-10	1.87572e-09	[3, 4, 7, 8, 9, 10, 11]	Group6	46.1538	6	[Smp_022400, Smp_042160.1, Smp_043030, Smp_056970.1, Smp_065610.1, Smp_096760]
GO:0009150	purine ribonucleotide metabolic process	GO_BiologicalProcess-EBI-UniProt-GOA_25.06.2019_00h00	1.69721e-05	0.0032247	2.67961e-10	1.87572e-09	[6, 7, 8, 9]	Group6	19.3548	12	[Smp_002880.1, Smp_012930, Smp_016880, Smp_022400, Smp_042160.1, Smp_043030, Smp_056970.1, Smp_065610.1, Smp_082120, Smp_092750, Smp_096760, Smp_137940]
GO:0009179	purine ribonucleoside diphosphate metabolic process	GO_BiologicalProcess-EBI-UniProt-GOA_25.06.2019_00h00	7.96148e-08	1.64803e-05	2.67961e-10	1.87572e-09	[7, 8, 9]	Group6	53.3333	8	[Smp_016880, Smp_022400, Smp_042160.1, Smp_043030, Smp_056970.1, Smp_065610.1, Smp_096760, Smp_137940]
GO:1901068	guanosine-containing compound metabolic process	GO_BiologicalProcess-EBI-UniProt-GOA_25.06.2019_00h00	0.000252373	0.0444176	2.67961e-10	1.87572e-09	[7, 8, 9]	Group6	50	4	[Smp_012930, Smp_016880, Smp_092750, Smp_137940]
GO:0006096	glycolytic process	GO_BiologicalProcess-EBI-UniProt-GOA_25.06.2019_00h00	1.08913e-05	0.00209114	2.67961e-10	1.87572e-09	[4, 5, 8, 9, 10, 11, 12]	Group6	46.1538	6	[Smp_022400, Smp_042160.1, Smp_043030, Smp_056970.1, Smp_065610.1, Smp_096760]
GO:0046031	ADP metabolic process	GO_BiologicalProcess-EBI-UniProt-GOA_25.06.2019_00h00	1.08913e-05	0.00209114	2.67961e-10	1.87572e-09	[7, 8, 9, 10]	Group6	46.1538	6	[Smp_022400, Smp_042160.1, Smp_043030, Smp_056970.1, Smp_065610.1, Smp_096760]
