## Supplementary Table 4 for "Differential excretory/secretory proteome of the adult female and male stages of the human blood fluke, *Schistosoma mansoni*"

### Sheet: ClueGO Results
	Supplementary Table 4. Functional analysis of differentially abundant female secreted proteins using ClueGO.
ID	Term	Ontology Source	Term PValue	Term PValue Corrected with Bonferroni step down	Group PValue	Group PValue Corrected with Bonferroni step down	GOLevels	GOGroups	% Associated Genes	Nr. Genes	Associated Genes Found
KEGG:04142	Lysosome	KEGG_25.06.2019	6.39447e-17	2.36595e-15	6.39447e-17	3.83668e-16	[-1]	Group0	20	19	[Smp_004310, Smp_008610, Smp_011990, Smp_020340, Smp_032520.1, Smp_039130, Smp_040970.1, Smp_053900, Smp_067060, Smp_079950, Smp_085010, Smp_085180, Smp_089290, Smp_131580, Smp_136730, Smp_139160, Smp_142970, Smp_172590, Smp_173150]
GO:0005544	calcium-dependent phospholipid binding	GO_MolecularFunction-EBI-UniProt-GOA_25.06.2019_00h00	0.00197912	0.0217703	0.00197912	0.00197912	[4, 5]	Group1	17.6471	3	[Smp_045560, Smp_074140, Smp_077720]
KEGG:04145	Phagosome	KEGG_25.06.2019	0.00204764	0.0204764	4.50325e-06	1.8013e-05	[-1]	Group2	8.33333	5	[Smp_004310, Smp_032520.1, Smp_040970.1, Smp_079950, Smp_139160]
GO:0006811	ion transport	GO_BiologicalProcess-EBI-UniProt-GOA_25.06.2019_00h00	0.000638799	0.00894319	4.50325e-06	1.8013e-05	[4]	Group2	4.24837	13	[Smp_004310, Smp_015020, Smp_040970.1, Smp_047660, Smp_047680, Smp_048230, Smp_055780, Smp_063530.1, Smp_079950, Smp_087760, Smp_091240.1, Smp_153480, Smp_199210]
GO:0055085	transmembrane transport	GO_BiologicalProcess-EBI-UniProt-GOA_25.06.2019_00h00	0.000410516	0.00656826	4.50325e-06	1.8013e-05	[4]	Group2	4.03226	15	[Smp_004310, Smp_005720, Smp_005740, Smp_012440, Smp_015020, Smp_040970.1, Smp_048230, Smp_055780, Smp_079220, Smp_079950, Smp_091240.1, Smp_105410, Smp_128110, Smp_153480, Smp_199210]
GO:0006812	cation transport	GO_BiologicalProcess-EBI-UniProt-GOA_25.06.2019_00h00	0.000706787	0.00918823	4.50325e-06	1.8013e-05	[5]	Group2	5.10204	10	[Smp_004310, Smp_015020, Smp_040970.1, Smp_047660, Smp_047680, Smp_048230, Smp_063530.1, Smp_079950, Smp_087760, Smp_199210]
GO:0022857	transmembrane transporter activity	GO_BiologicalProcess-EBI-UniProt-GOA_25.06.2019_00h00	0.000191883	0.00383766	4.50325e-06	1.8013e-05	[5]	Group2	4.54545	14	[Smp_004310, Smp_005720, Smp_005740, Smp_012440, Smp_015020, Smp_040970.1, Smp_048230, Smp_055780, Smp_079220, Smp_079950, Smp_091240.1, Smp_105410, Smp_128110, Smp_199210]
GO:0098662	inorganic cation transmembrane transport	GO_BiologicalProcess-EBI-UniProt-GOA_25.06.2019_00h00	0.0231263	0.0462525	4.50325e-06	1.8013e-05	[7]	Group2	4.10959	6	[Smp_004310, Smp_015020, Smp_040970.1, Smp_048230, Smp_079950, Smp_199210]
GO:1902600	proton transmembrane transport	GO_BiologicalProcess-EBI-UniProt-GOA_25.06.2019_00h00	0.0270652	0.0270652	4.50325e-06	1.8013e-05	[7, 8]	Group2	6.97674	3	[Smp_004310, Smp_040970.1, Smp_079950]
KEGG:00052	Galactose metabolism	KEGG_25.06.2019	0.00197912	0.0217703	7.05963e-07	3.52981e-06	[-1]	Group3	17.6471	3	[Smp_011990, Smp_020340, Smp_089290]
KEGG:00511	Other glycan degradation	KEGG_25.06.2019	9.76237e-06	0.000273346	7.05963e-07	3.52981e-06	[-1]	Group3	40	4	[Smp_011990, Smp_053900, Smp_131580, Smp_146250]
KEGG:00600	Sphingolipid metabolism	KEGG_25.06.2019	0.00275904	0.0220723	7.05963e-07	3.52981e-06	[-1]	Group3	15.7895	3	[Smp_011990, Smp_089290, Smp_147460]
GO:0005975	carbohydrate metabolic process	GO_BiologicalProcess-EBI-UniProt-GOA_25.06.2019_00h00	2.6377e-06	8.17687e-05	7.05963e-07	3.52981e-06	[3]	Group3	9.80392	10	[Smp_011990, Smp_020340, Smp_037540.1, Smp_043390, Smp_044850, Smp_053900, Smp_089290, Smp_131580, Smp_146250, Smp_155570]
GO:0016798	hydrolase activity, acting on glycosyl bonds	GO_MolecularFunction-EBI-UniProt-GOA_25.06.2019_00h00	1.95705e-09	6.84969e-08	7.05963e-07	3.52981e-06	[3]	Group3	20.4082	10	[Smp_011990, Smp_020340, Smp_037540.1, Smp_043390, Smp_053900, Smp_089290, Smp_131580, Smp_143170, Smp_146250, Smp_155570]
GO:0005996	monosaccharide metabolic process	GO_BiologicalProcess-EBI-UniProt-GOA_25.06.2019_00h00	0.00234902	0.0211412	7.05963e-07	3.52981e-06	[3, 4]	Group3	16.6667	3	[Smp_044850, Smp_131580, Smp_146250]
GO:0004553	hydrolase activity, hydrolyzing O-glycosyl compounds	GO_MolecularFunction-EBI-UniProt-GOA_25.06.2019_00h00	4.91644e-10	1.76992e-08	7.05963e-07	3.52981e-06	[4]	Group3	23.2558	10	[Smp_011990, Smp_020340, Smp_037540.1, Smp_043390, Smp_053900, Smp_089290, Smp_131580, Smp_143170, Smp_146250, Smp_155570]
KEGG:04140	Autophagy	KEGG_25.06.2019	0.000277683	0.0049983	7.92658e-05	0.000158532	[-1]	Group4	8.23529	7	[Smp_003230, Smp_032520.1, Smp_067060, Smp_085010, Smp_085180, Smp_136730, Smp_139160]
GO:0016825	hydrolase activity, acting on acid phosphorus-nitrogen bonds	GO_MolecularFunction-EBI-UniProt-GOA_25.06.2019_00h00	9.63479e-05	0.00231235	7.92658e-05	0.000158532	[3]	Group4	12	6	[Smp_002150, Smp_002600.1, Smp_071610, Smp_141450, Smp_172590, Smp_174530]
GO:0017171	serine hydrolase activity	GO_MolecularFunction-EBI-UniProt-GOA_25.06.2019_00h00	9.63479e-05	0.00231235	7.92658e-05	0.000158532	[4]	Group4	12	6	[Smp_002150, Smp_002600.1, Smp_071610, Smp_141450, Smp_172590, Smp_174530]
GO:0006508	proteolysis	GO_BiologicalProcess-EBI-UniProt-GOA_25.06.2019_00h00	0.000125944	0.00277076	7.92658e-05	0.000158532	[4, 5]	Group4	4.72973	14	[Smp_002150, Smp_002600.1, Smp_067060, Smp_071610, Smp_085010, Smp_085180, Smp_089670, Smp_136730, Smp_139160, Smp_139240, Smp_141450, Smp_172590, Smp_174530, Smp_187140]
GO:0008233	peptidase activity	GO_BiologicalProcess-EBI-UniProt-GOA_25.06.2019_00h00	2.4552e-05	0.000662903	7.92658e-05	0.000158532	[5, 6]	Group4	5.4902	14	[Smp_002150, Smp_002600.1, Smp_067060, Smp_071610, Smp_085010, Smp_085180, Smp_089670, Smp_136730, Smp_139160, Smp_139240, Smp_141450, Smp_172590, Smp_174530, Smp_187140]
GO:0070011	peptidase activity, acting on L-amino acid peptides	GO_BiologicalProcess-EBI-UniProt-GOA_25.06.2019_00h00	9.22113e-06	0.000267413	7.92658e-05	0.000158532	[6, 7]	Group4	5.98291	14	[Smp_002150, Smp_002600.1, Smp_067060, Smp_071610, Smp_085010, Smp_085180, Smp_089670, Smp_136730, Smp_139160, Smp_139240, Smp_141450, Smp_172590, Smp_174530, Smp_187140]
GO:0004175	endopeptidase activity	GO_BiologicalProcess-EBI-UniProt-GOA_25.06.2019_00h00	0.0231263	0.0462525	7.92658e-05	0.000158532	[7, 8]	Group4	4.10959	6	[Smp_002150, Smp_067060, Smp_089670, Smp_136730, Smp_141450, Smp_174530]
GO:0008234	cysteine-type peptidase activity	GO_BiologicalProcess-EBI-UniProt-GOA_25.06.2019_00h00	0.000351865	0.00598171	7.92658e-05	0.000158532	[7, 8]	Group4	9.52381	6	[Smp_067060, Smp_085010, Smp_085180, Smp_139160, Smp_139240, Smp_187140]
GO:0008236	serine-type peptidase activity	GO_BiologicalProcess-EBI-UniProt-GOA_25.06.2019_00h00	9.63479e-05	0.00231235	7.92658e-05	0.000158532	[7, 8]	Group4	12	6	[Smp_002150, Smp_002600.1, Smp_071610, Smp_141450, Smp_172590, Smp_174530]
GO:0019725	cellular homeostasis	GO_BiologicalProcess-EBI-UniProt-GOA_25.06.2019_00h00	0.000492473	0.0073871	1.89383e-05	5.68149e-05	[2, 4]	Group5	11.3636	5	[Smp_047660, Smp_047680, Smp_048430, Smp_063530.1, Smp_087760]
GO:0042592	homeostatic process	GO_BiologicalProcess-EBI-UniProt-GOA_25.06.2019_00h00	0.00116916	0.01403	1.89383e-05	5.68149e-05	[3]	Group5	9.43396	5	[Smp_047660, Smp_047680, Smp_048430, Smp_063530.1, Smp_087760]
GO:0006811	ion transport	GO_BiologicalProcess-EBI-UniProt-GOA_25.06.2019_00h00	0.000638799	0.00894319	1.89383e-05	5.68149e-05	[4]	Group5	4.24837	13	[Smp_004310, Smp_015020, Smp_040970.1, Smp_047660, Smp_047680, Smp_048230, Smp_055780, Smp_063530.1, Smp_079950, Smp_087760, Smp_091240.1, Smp_153480, Smp_199210]
GO:0016722	oxidoreductase activity, oxidizing metal ions	GO_BiologicalProcess-EBI-UniProt-GOA_25.06.2019_00h00	5.92606e-06	0.000177782	1.89383e-05	5.68149e-05	[4]	Group5	44.4444	4	[Smp_047660, Smp_047680, Smp_063530.1, Smp_087760]
GO:0048878	chemical homeostasis	GO_BiologicalProcess-EBI-UniProt-GOA_25.06.2019_00h00	0.000200508	0.00380966	1.89383e-05	5.68149e-05	[4]	Group5	20	4	[Smp_047660, Smp_047680, Smp_063530.1, Smp_087760]
GO:0055082	cellular chemical homeostasis	GO_BiologicalProcess-EBI-UniProt-GOA_25.06.2019_00h00	7.89019e-05	0.00197255	1.89383e-05	5.68149e-05	[3, 5]	Group5	25	4	[Smp_047660, Smp_047680, Smp_063530.1, Smp_087760]
GO:0055085	transmembrane transport	GO_BiologicalProcess-EBI-UniProt-GOA_25.06.2019_00h00	0.000410516	0.00656826	1.89383e-05	5.68149e-05	[4]	Group5	4.03226	15	[Smp_004310, Smp_005720, Smp_005740, Smp_012440, Smp_015020, Smp_040970.1, Smp_048230, Smp_055780, Smp_079220, Smp_079950, Smp_091240.1, Smp_105410, Smp_128110, Smp_153480, Smp_199210]
GO:0006812	cation transport	GO_BiologicalProcess-EBI-UniProt-GOA_25.06.2019_00h00	0.000706787	0.00918823	1.89383e-05	5.68149e-05	[5]	Group5	5.10204	10	[Smp_004310, Smp_015020, Smp_040970.1, Smp_047660, Smp_047680, Smp_048230, Smp_063530.1, Smp_079950, Smp_087760, Smp_199210]
GO:0006873	cellular ion homeostasis	GO_BiologicalProcess-EBI-UniProt-GOA_25.06.2019_00h00	5.98684e-05	0.00155658	1.89383e-05	5.68149e-05	[4, 6]	Group5	26.6667	4	[Smp_047660, Smp_047680, Smp_063530.1, Smp_087760]
GO:0016724	oxidoreductase activity, oxidizing metal ions, oxygen as acceptor	GO_BiologicalProcess-EBI-UniProt-GOA_25.06.2019_00h00	1.68495e-06	5.39185e-05	1.89383e-05	5.68149e-05	[5]	Group5	57.1429	4	[Smp_047660, Smp_047680, Smp_063530.1, Smp_087760]
GO:0022857	transmembrane transporter activity	GO_BiologicalProcess-EBI-UniProt-GOA_25.06.2019_00h00	0.000191883	0.00383766	1.89383e-05	5.68149e-05	[5]	Group5	4.54545	14	[Smp_004310, Smp_005720, Smp_005740, Smp_012440, Smp_015020, Smp_040970.1, Smp_048230, Smp_055780, Smp_079220, Smp_079950, Smp_091240.1, Smp_105410, Smp_128110, Smp_199210]
GO:0050801	ion homeostasis	GO_BiologicalProcess-EBI-UniProt-GOA_25.06.2019_00h00	0.00016228	0.00340787	1.89383e-05	5.68149e-05	[5]	Group5	21.0526	4	[Smp_047660, Smp_047680, Smp_063530.1, Smp_087760]
GO:0004322	ferroxidase activity	GO_BiologicalProcess-EBI-UniProt-GOA_25.06.2019_00h00	1.68495e-06	5.39185e-05	1.89383e-05	5.68149e-05	[6]	Group5	57.1429	4	[Smp_047660, Smp_047680, Smp_063530.1, Smp_087760]
GO:0005506	iron ion binding	GO_MolecularFunction-EBI-UniProt-GOA_25.06.2019_00h00	0.000101987	0.00234571	1.89383e-05	5.68149e-05	[6]	Group5	23.5294	4	[Smp_047660, Smp_047680, Smp_063530.1, Smp_087760]
GO:0030001	metal ion transport	GO_BiologicalProcess-EBI-UniProt-GOA_25.06.2019_00h00	0.00422838	0.0295987	1.89383e-05	5.68149e-05	[6]	Group5	5.18518	7	[Smp_015020, Smp_047660, Smp_047680, Smp_048230, Smp_063530.1, Smp_087760, Smp_199210]
GO:0030003	cellular cation homeostasis	GO_BiologicalProcess-EBI-UniProt-GOA_25.06.2019_00h00	5.98684e-05	0.00155658	1.89383e-05	5.68149e-05	[5, 7]	Group5	26.6667	4	[Smp_047660, Smp_047680, Smp_063530.1, Smp_087760]
GO:0055080	cation homeostasis	GO_BiologicalProcess-EBI-UniProt-GOA_25.06.2019_00h00	0.00016228	0.00340787	1.89383e-05	5.68149e-05	[6]	Group5	21.0526	4	[Smp_047660, Smp_047680, Smp_063530.1, Smp_087760]
GO:0098771	inorganic ion homeostasis	GO_BiologicalProcess-EBI-UniProt-GOA_25.06.2019_00h00	0.00016228	0.00340787	1.89383e-05	5.68149e-05	[6]	Group5	21.0526	4	[Smp_047660, Smp_047680, Smp_063530.1, Smp_087760]
GO:0000041	transition metal ion transport	GO_BiologicalProcess-EBI-UniProt-GOA_25.06.2019_00h00	3.90593e-08	1.32802e-06	1.89383e-05	5.68149e-05	[7]	Group5	62.5	5	[Smp_047660, Smp_047680, Smp_048230, Smp_063530.1, Smp_087760]
GO:0006875	cellular metal ion homeostasis	GO_BiologicalProcess-EBI-UniProt-GOA_25.06.2019_00h00	5.98684e-05	0.00155658	1.89383e-05	5.68149e-05	[6, 8]	Group5	26.6667	4	[Smp_047660, Smp_047680, Smp_063530.1, Smp_087760]
GO:0008199	ferric iron binding	GO_MolecularFunction-EBI-UniProt-GOA_25.06.2019_00h00	1.68495e-06	5.39185e-05	1.89383e-05	5.68149e-05	[7]	Group5	57.1429	4	[Smp_047660, Smp_047680, Smp_063530.1, Smp_087760]
GO:0055065	metal ion homeostasis	GO_BiologicalProcess-EBI-UniProt-GOA_25.06.2019_00h00	7.89019e-05	0.00197255	1.89383e-05	5.68149e-05	[7]	Group5	25	4	[Smp_047660, Smp_047680, Smp_063530.1, Smp_087760]
GO:0098662	inorganic cation transmembrane transport	GO_BiologicalProcess-EBI-UniProt-GOA_25.06.2019_00h00	0.0231263	0.0462525	1.89383e-05	5.68149e-05	[7]	Group5	4.10959	6	[Smp_004310, Smp_015020, Smp_040970.1, Smp_048230, Smp_079950, Smp_199210]
GO:1902600	proton transmembrane transport	GO_BiologicalProcess-EBI-UniProt-GOA_25.06.2019_00h00	0.0270652	0.0270652	1.89383e-05	5.68149e-05	[7, 8]	Group5	6.97674	3	[Smp_004310, Smp_040970.1, Smp_079950]
GO:0006826	iron ion transport	GO_BiologicalProcess-EBI-UniProt-GOA_25.06.2019_00h00	7.30594e-07	2.41096e-05	1.89383e-05	5.68149e-05	[8]	Group5	66.6667	4	[Smp_047660, Smp_047680, Smp_063530.1, Smp_087760]
GO:0046916	cellular transition metal ion homeostasis	GO_BiologicalProcess-EBI-UniProt-GOA_25.06.2019_00h00	7.30594e-07	2.41096e-05	1.89383e-05	5.68149e-05	[7, 9]	Group5	66.6667	4	[Smp_047660, Smp_047680, Smp_063530.1, Smp_087760]
GO:0055076	transition metal ion homeostasis	GO_BiologicalProcess-EBI-UniProt-GOA_25.06.2019_00h00	1.68495e-06	5.39185e-05	1.89383e-05	5.68149e-05	[8]	Group5	57.1429	4	[Smp_047660, Smp_047680, Smp_063530.1, Smp_087760]
GO:0006879	cellular iron ion homeostasis	GO_BiologicalProcess-EBI-UniProt-GOA_25.06.2019_00h00	7.30594e-07	2.41096e-05	1.89383e-05	5.68149e-05	[8, 10]	Group5	66.6667	4	[Smp_047660, Smp_047680, Smp_063530.1, Smp_087760]
